# Sex-specific attenuation of photoreceptor degeneration by reserpine in a rhodopsin P23H rat model of autosomal dominant retinitis pigmentosa

**DOI:** 10.1101/2024.11.06.622146

**Authors:** Hyun Beom Song, Laura Campello, Anupam K Mondal, Holly Y. Chen, Milton A. English, Michael Glen, Phillip Vanlandingham, Rafal Farjo, Anand Swaroop

## Abstract

Inherited retinal degenerations (IRDs) constitute a group of clinically and genetically diverse vision-impairing disorders. Retinitis pigmentosa (RP), the most common form of IRD, is characterized by gradual dysfunction and degeneration of rod photoreceptors, followed by the loss of cone photoreceptors. Recently, we identified reserpine as a lead molecule for maintaining rod survival in mouse and human retinal organoids as well as in the *rd16* mouse, which phenocopy Leber congenital amaurosis caused by mutations in the cilia-centrosomal gene *CEP290* (Chen et al., 2023). Here, we show the therapeutic potential of reserpine in a rhodopsin P23H rat model of autosomal dominant RP. At postnatal day (P) 68, when males and females are analyzed together, the reserpine-treated rats exhibit higher rod-derived scotopic b-wave amplitudes compared to the controls with little or no change in scotopic a-wave or cone-derived photopic b-wave. Interestingly, the reserpine-treated female rats display enhanced scotopic a- and b-waves and photopic b-wave responses at P68, along with a better contrast threshold and increased outer nuclear layer thickness. The female rats demonstrate better preservation of both rod and cone photoreceptors following reserpine treatment. Retinal transcriptome analysis reveals sex-specific responses to reserpine, with significant upregulation of phototransduction genes and proteostasis-related pathways, and notably, genes associated with stress response. This study builds upon our previously reported results reaffirming the potential of reserpine for gene-agnostic treatment of IRDs and emphasizes the importance of biological sex in retinal disease research and therapy development.
