## Supplemental Source Data for Figure 1 for "Sex-specific attenuation of photoreceptor degeneration by reserpine in a rhodopsin P23H rat model of autosomal dominant retinitis pigmentosa"

### Sheet: Female P23H
Scotopic a-wave						Scotopic b-wave						Photopic b-wave						OKT						Contrast Threshold
P54 DMSO	P68 DMSO		P54 RSP	P68 RSP		P54 DMSO	P68 DMSO		P54 RSP	P68 RSP		P54 DMSO	P68 DMSO		P54 RSP	P68 RSP		P53 DMSO	P67 DMSO		P53 RSP	P67 RSP		P53 DMSO	P67 DMSO		P53 RSP	P67 RSP
65.86	14.16		48.04	29.29		494.6	209.6		451.4	480.3		168.6	93.49		186.2	154.9		0.447	0.456		0.519	0.497		8.21893	8.21893		11.4309	12.7499
56.3	21.81		47.2	34.53		529.5	286.4		552.4	431.9		183	99.29		249	187.4		0.467	0.467		0.528	0.517		7.70923	6.21556		11.8392	13.0854
73.29	34.29		70.24	53.91		505.5	336.9		529.9	580.7		186.1	135.7		170.1	196.9		0.572	0.531		0.497	0.506		8.49992	11.301		12.4311	12.5885
83.21	27.64		44.74	42.45		529.9	389.1		412	477.4		206.9	148.5		186.5	200.5		0.533	0.372		0.433	0.436		7.95592	5.52495		8.49992	11.9818
55.33	31.23		64.68	46.64		399.5	344.3		521.6	602		104.9	129		192.9	217.6		0.442	0.478		0.489	0.497		8.21893	11.8392		9.12377	13.2599
46.76	23.62		41.95	38.49		414.5	293.9		358	373.8		126.4	110.1		132.9	154.2		0.475	0.394		0.525	0.514		8.35706	11.301		13.0854	11.5638
46.25	31.27		74.23	37.78		460.5	210.3		490.5	440.7		147.4	77.62		197.3	186.1		0.533	0.467		0.533	0.522		7.59153	12.7499		16.3031	16.0402
55.7	22.02		67.14	36.34		446.9	267		479.6	414.4		154.2	80.97		201.8	157.2		0.494	0.478		0.456	0.478		7.95592	13.8124		9.74991	11.9818

### Sheet: Male P23H
Scotopic a-wave						Scotopic b-wave						Photopic b-wave						OKT						Contrast Threshold
P54 DMSO	P68 DMSO		P54 RSP	P68 RSP		P54 DMSO	P68 DMSO		P54 RSP	P68 RSP		P54 DMSO	P68 DMSO		P54 RSP	P68 RSP		P53 DMSO	P67 DMSO		P53 RSP	P67 RSP		P53 DMSO	P67 DMSO		P53 RSP	P67 RSP
55.95	39.02		69.48	26.62		486.8	299.2		325.9	172.6		154.1	110.3		110.8	68.13		0.514	0.414		0.431	0.367		10.6934	12.1279		5.78192	8.08529
74.25	34.66		58.33	26.61		473.2	228.9		344.2	190.4		202.4	79.25		122.9	68.73		0.514	0.525		0.436	0.433		10.0454	13.6232		6.71953	11.0499
86.13	38.9		50.3	16.83		463.8	320.4		271.2	290.3		197.7	109.4		94.57	104.9		0.456	0.392		0.533	0.442		9.47134	11.301		5.65051	7.47737
75.54	34.41		34.53	23.04		430.6	330.7		208.1	242		188	123.5		77.11	79.13		0.456	0.347		0.467	0.428		9.74991	11.5638		5.91958	6.29424
89.55	36.77		72.25	42.81		635.9	262.5		426.9	274.6		239.1	112.4		163.6	86.07		0.525	0.406		0.433	0.383		12.1279	9.56241		1.58107	1.42681
61.55	26.97		55.63	76.84		533.8	148		345.1	469.7		173.4	70.5		137.3	137.8		0.414	0.467		0.464	0.431		7.25905	9.56241		6.95448	2.46772
58.53	23.24					543.4	298.8					205.4	103.8					0.467	0.467					7.05312	7.83063
53.87	17.59					444.8	218.4					161.5	94.55					0.497	0.394					7.3666	7.15461
